# Regulatory Features and Functional Specialization of Human Endogenous Retroviral LTRs: A Genome-Wide Annotation and Analysis via HERVarium

**DOI:** 10.64898/2026.02.17.706328

**Authors:** Tomàs Montserrat-Ayuso, Aurora Pujol, Anna Esteve-Codina

**Affiliations:** Centre Nacional d’Anàlisi Genòmica (CNAG), Baldiri Reixac 4, 08028 Barcelona, Spain; Universitat de Barcelona (UB), Barcelona, Spain; Neurometabolic Diseases Laboratory, Bellvitge Biomedical Research Institute (IDIBELL), Barcelona, Spain; Centre for Biomedical Research on Rare Diseases (CIBERER), Instituto de Salud Carlos III, Madrid, Spain; Catalan Institution of Research and Advanced Studies (ICREA), Barcelona, Spain

## Abstract

Human endogenous retroviruses (HERVs), remnants of ancient retroviral infections, account for over 8% of the human genome and remain an underexplored source of cis-regulatory elements and protein-coding remnants. Here we present HERVarium, an integrated and interactive database that provides access to systematic annotations of the protein-domain architecture of internal HERV regions and the regulatory landscape of their LTRs across the human genome. Building on our previous catalog of conserved retroviral domains, we classified over 400,000 LTRs by structure (solo, 5′, or 3′ LTR), proximity to transcription start sites (TSS), potential transcription-factor binding-motif (TFBM) burden, and computationally reconstructed their canonical U3–R–U5 substructure, revealing that two-thirds retain recognizable segmentation, particularly those adjacent to conserved internal domains. LTRs flanking internal regions with conserved Gag, Pol, or Env domains tend to be longer and richer in motifs, suggesting coordinated maintenance of coding and regulatory potential. Conversely, solo LTRs positioned at gene TSSs exhibit promoter-like architectures enriched in motifs for developmental and proliferative regulators, while selectively lacking motifs associated with neuronal differentiation. Some 5′ LTRs at lncRNA TSSs also flank conserved retroviral domains, indicating that certain lncRNAs may derive from transcriptionally active, structurally intact HERV loci. HERVarium provides a comprehensive, interactive resource to explore and download these annotations at single-locus resolution.
