## Supplemental Table 1 for "Regulatory Features and Functional Specialization of Human Endogenous Retroviral LTRs: A Genome-Wide Annotation and Analysis via HERVarium"

### Sheet: Full 1
Type of LTR	at TSS	≤1 kb of TSS	1–10 kb of TSS	10–100 kb of TSS	>100 kb from TSS
5’ LTR	2026-06-04	2026-01-03	2026-04-21	56.8	14.0
3’ LTR	0.9	2026-08-02	2026-08-24	57.3	2026-02-14
Solo LTR	1.0	2026-09-02	2026-09-23	59.8	2026-05-12
