## Supplemental Table 2 for "Regulatory Features and Functional Specialization of Human Endogenous Retroviral LTRs: A Genome-Wide Annotation and Analysis via HERVarium"

### Sheet: Full 1
LTR type	U3-R-U5 non-reconstructed	U3-R-U5 reconstructed
3’ LTR degenerated internal	0.26	0.74
3’ LTR full internal domain	0.09	0.91
5’ LTR degenerated internal	0.28	0.72
5’ LTR full internal domain	0.21	0.79
Tandem LTRs degenerated internal	0.25	0.75
Tandem LTRs full internal domain	0.08	0.92
Solo LTR	0.35	0.65
